# Acyl-lipid desaturases and Vipp1 cooperate in cyanobacteria to produce novel omega-3 PUFA-containing glycolipids

**DOI:** 10.1101/2020.05.01.073155

**Authors:** Leslie B. Poole, Derek Parsonage, Susan Sergeant, Leslie R. Miller, Jingyun Lee, Cristina M. Furdui, Floyd H. Chilton

**Affiliations:** Department of Biochemistry, Wake Forest School of Medicine, Winston-Salem, NC; Center for Redox Biology and Medicine, Wake Forest School of Medicine, Winston-Salem, NC; Comprehensive Cancer Center, Wake Forest School of Medicine, Winston-Salem, NC; Department of Internal Medicine, Section on Molecular Medicine, Wake Forest School of Medicine, Winston-Salem, NC; Department of Physiology and Pharmacology, Wake Forest School of Medicine, Winston-Salem, NC; Department of Nutritional Sciences and the BIO5 Institute, University of Arizona, Tucson, AZ

## Abstract

**Background:** Dietary omega-3 (n-3), long chain (LC-, ≥ 20 carbons), polyunsaturated fatty acids (PUFAs) derived largely from marine animal sources protect against inflammatory processes and enhance brain development and function. With the depletion of natural stocks of marine animal sources and an increasing demand for n-3 LC-PUFAs, alternative, sustainable supplies are urgently needed. As a result, n-3 18 carbon and LC-PUFAs are being generated from plant or algal sources, either by engineering new biosynthetic pathways or by augmenting existing systems.

**Results:** We utilized an engineered plasmid encoding two cyanobacterial acyl-lipid desaturases (DesB and DesD, encoding Δ15 and Δ6 desaturases, respectively) and “vesicle-inducing protein in plastids” (Vipp1) to induce production of stearidonic acid (SDA,18:4 n-3) at high levels in three strains of cyanobacteria (10, 17 and 27% of total lipids in *Anabaena* sp. PCC7120, *Synechococcus* sp. PCC7002, and *Leptolyngbya* sp. strain BL0902, respectively). Lipidomic analysis revealed that in addition to SDA, the rare anti-inflammatory n-3 LC-PUFA eicosatetraenoic acid (ETA, 20:4 n-3) was synthesized in these engineered strains, and ∼99% of SDA and ETA was complexed to bioavailable monogalactosyldiacylglycerol (MGDG) and digalactosyldiacylglycerol (DGDG) species. Importantly, novel molecular species containing alpha-linolenic acid (ALA), SDA and/or ETA in both acyl positions of MGDG and DGDG were observed in the engineered *Leptolyngbya* and *Synechococcus* strains, suggesting that these could provide a rich source of anti-inflammatory molecules.

**Conclusions:** Overall, this technology utilizes solar energy, consumes carbon dioxide, and produces large amounts of nutritionally-important n-3 PUFAs and LC-PUFAs. Importantly, it can generate previously-undescribed, highly bioavailable, anti-inflammatory galactosyl lipids. This technology could therefore be transformative in protecting ocean fisheries and augmenting the nutritional quality of human and animal food products.

**Broader Context:** Dietary omega-3 (n-3), long chain polyunsaturated fatty acids (LC-PUFAs) typically found in marine products such as fish and krill oil are beneficial to human health. In addition to human consumption, most of the global supply of n-3 LC-PUFAs is used as dietary components for aquaculture. Marked increases in usage have created an intense demand for more sustainable, stable and bioavailable forms of n-3 PUFAs and LC-PUFAs. We utilized an engineered plasmid to dramatically enhance the production of 18-carbon and n-3 LC-PUFAs in three strains of autotrophic cyanobacteria. While the sustainable generation of highly valued and bioavailable nutritional lipid products is the primary goal, additional benefits include the generation of oxygen as a co-product with the consumption of only carbon dioxide as the carbon source and solar radiation as the energy source. This technology could be transformative in protecting ocean fisheries and augmenting the nutritional quality of human and animal food products. Additionally, these engineered cyanobacteria can generate previously undescribed, highly bioavailable, anti-inflammatory galactosyl lipids.
