## Supplemental Excel Data for "Acyl-lipid desaturases and Vipp1 cooperate in cyanobacteria to produce novel omega-3 PUFA-containing glycolipids"

### Sheet: mass summ
Fatty acid profile for cyanobacteria with and without plasmid constructs
amount = mg FA/g dry wt
organism	plasmid construct added	WT or proteins expressed	C14:0 [myristolate]	C15:1	C16:0 [palmitic]	unkn6	unkn7	C16:1 [palmitoleic]	unkn21 cyb	unkn8	C17:1	C18:0 [stearic]	C18:1w9t [elaidic]	C18:1w9c [oleic]	C18:1w11c	rt 15.47 (btwn vaccinic-LA)	C18:2w6t [linoelaidic]	C18:2w6c [LA]	rt 16.05 (after LA)	C18:3w6 [GLA]	C18:3w3 [ALA]	C18:4w3 [SDA]	C20:1w9	C20:2w6	C20:3w6 [DGLA]	C20:4w6 [arachidonic]	C20:3w3	C20:4w3 [ETA]	C20:5w3 [EPA]	C22:5w3 [DPA]	sum
7002	none	WT	0.0799323	0	7.58996	0	0	0.752679	0	0	0.267906	0.566299	0	2.32248	0.495542	0	0	9.15999	0	0	1.88139	0	0	0.11875	0	0	0.0609483	0	0	0	23.2959
7002	none	WT	0.0600862	0	6.73915	0	0	0.642917	0	0	0.101897	0.609727	0	2.11963	0.411293	0	0	7.88906	0	0	1.17192	0	0	0.0927802	0	0	0.0972701	0	0	0	19.9357
7002	none	WT	0.0634407	0	8.95972	0	0	0.843573	0	0	0.29368	0.578755	0	2.5157	0.545587	0	0	10.3986	0	0	2.05174	0	0	0.108761	0	0	0.0629568	0	0	0	26.4225
7002	pDBV	D6, D15, Vipp1	0.066891	0	7.91426	0	0.0786218	0.79875	0.0647276	0	0.141058	0.569503	0	1.20649	0.209215	0.663301	0.596699	0.29266	0.196795	0.852147	5.14498	3.20806	0	0	0.0175	0	0.110112	0.449904	0.0595833	0	22.6413
7002	pDBV	D6, D15, Vipp1	0.0463462	0	7.74208	0	0.0567832	0.643444	0.0823252	0	0.16535	0.745997	0	1.79979	0.164598	1.17902	0.48729	0.164895	0.326748	0.0782168	4.72902	3.94196	0	0	0	0	0.110385	0.397045	0.0146154	0	22.8759
7002	pDBV	D6, D15, Vipp1	0.0576294	0	7.68913	0	0.0581263	0.588499	0.100859	0	0.129306	0.817226	0	1.38625	0.11735	1.3971	0.62177	0.206025	0.306315	0.0672567	3.86735	4.06444	0	0	0	0	0.101398	0.468199	0.0204348	0	22.0647
7120	none	WT	0	0	10.3453	0	0	4.16614	0	0	0	0.389545	2.40375	1.2183	0	0	0.0218182	4.02807	0	0.109091	5.41693	0	0	0.0359091	0	0	0.0779545	0	0	0	28.2128
7120	none	WT	0.0463636	0	6.12614	0	0.0717045	4.16614		0.28875	0.0897727	0.389545	0	2.40375	1.2183		0.0218182	4.02807	0.109091	5.41693	0	0	0.0359091	0	0	0.0779545	0	0	0	0	24.4439
7120	pD	D6	0.0981818	0.09	12.31	0.0645455	0.125	5.63864	0	0.374091	0.12	1.15045	0.0463636	3.88	4.49864	0.195455	0	7.42136	0	4.71682	1.86773	1.62409	0	0.154545	0.420909	0	0.152273	0.344545	0	0	45.2936
7120	pB	D15	0.0886012	0.0554762	11.2969	0.0420833	0.0947619	4.35125	0	0.099256	0.084494	1.37836	0.0491369	6.32708	4.10039	0	0	0.429137	0.424107	0	12.8742	0	0.045119	0	0	0	0.763214	0	0	0	42.5035
7120	pDV	D6, Vipp1	0.0944	0.0584	10.8416	0.0608	0.1136	4.7064	0	0.2448	0.0992	0.9824	0.0504	4.3576	3.808	0.232	0	4.9456	0.8	3.8568	1.1744	0.996	0	0.1088	0.5288	0	0.0976	0.2688	0	0	38.4264
7120	pBV	D15, Vipp1	0.124318	0.0604545	13.9873	0.106136	0.134318	6.63114	0	0.162045	0.176591	1.65591	0.0772727	8.40273	4.79523	0	0	0.76	0.393182	0	15.3118	0	0.0529545	0	0	0	1.02727	0	0	0	53.8586
7120	pDBV	D6, D15, Vipp1	0.0782609	0.0456522	12.2457	0.138696	0.0586957	3.91217	0.114783	0	0.0717391	1.42739	0	4.99174	0.722174	0.317391	0	0.146957	3.98261	0.147826	3.30696	3.39261	0.492174	0	0	0.496957	0	0.435217	0	0.24913	36.5257
7942	none	WT	0.178017	0	7.84819	0	0	9.2175		0	0.124914	0.325172	0	0.881638	0		0.0313793	0.085431	0	0.00853448	0	0.00396552	0	0	0.00775862	0	0	0	0	0	18.5345
BL0920	none	WT	0.0897101	0	8.00087	0	0.0355072	1.12913	0	0.0197101	0.111739	0.488261	0	3.81	0.605652	0	0	3.93188	0	0.0318841	5.00826	0	0.00869565	0.0881159	0	0	0.244203	0	0	0	23.6036
BL0920	none	WT	0.0299462	0	2.08065	0	0.0117742	0.288226	0	0.00650538	0.0893011	0.0968817	0	0.969194	0.425215	0	0	1.65387	0	0.0220968	1.97398	0	0.00268817	0.0451613	0	0	0.110376	0	0	0	7.80586
BL0920	none	WT	0.0273636	0	2.22464	0	0.0109091	0.273091	0	0.004	0.0685455	0.115273	0	1.21564	0.329909	0	0	1.62682	0	0.0121818	1.99255	0	0.00363636	0.0416364	0	0	0.121273	0	0	0	8.06745
BL0920	none	WT	0.0274172	0	2.23013	0	0.0106623	0.299934	0	0	0.0680132	0.138874	0	1.04245	0.267219	0	0	1.4794	0	0.0113245	1.84497	0	0	0.0321854	0	0	0.0978808	0	0	0	7.55046
BL0920	none	WT	0.0713527	0	5.7187	0	0.0282126	0.780483	0	0.0145411	0.153913	0.311063	0	2.78686	0.759275	0	0	3.66121	0	0.0369565	4.50198	0	0.00724638	0.0920773	0	0	0.245024	0	0	0	19.1689
BL0920	pD	D6	0.0848	0	11.3092	0.0888	0.1652	1.7612	0	0.1444	0.0808	0.6324	0	1.2044	1.4564	0.976	0	3.9996	0	8.6372	1.364	1.1948	0	0.0756	0.8904	0	0.0652	0.2104	0	0	34.3408
BL0920	pD	D6	0.154259	0	12.2904	0.0869577	0.305608	1.99259	0	0.149392	0.0899471	0.715476	0	1.00344	0.934127	1.16455	0	4.03606	0	10.0051	0.939894	0.854365	0	0	0.377566	0	0	0.0583069	0	0	35.158
BL0920	pD	D6	0.2492	0	15.6754	0.1206	0.4194	2.2668	0	0.1236	0.1386	0.8508	0	1.801	1.0282	2.032	0	5.4858	0	10.2242	0.702	0.6318	0	0.035	0.4056	0.0646	0	0.0228	0	0	42.2774
BL0920	pD	D6	0.0945902	0	11.0231	0.0619672	0.157049	1.30459	0	0	0.0998361	0.388033	0	0.967377	1.15787	0	0.0780328	2.31475	0	4.49918	2.76902	1.9218	0	0.085082	0.77459	0.12459	0.181475	0.54459	0.186557	0	28.7341
BL0920	pD	D6	0.0967213	0	12.5397	0	0.197377	1.64525	0	0	0.108852	0.434262	0	0.837705	1.19246	0	0.108033	1.84197	0	6.4477	2.32098	2.22213	0	0.0801639	0.853279	0.141803	0.179836	0.558689	0.19082	0	31.9977
BL0920	pD	D6	0.0839344	0	9.70459	0.0360656	0.108852	1.3541	0	0	0.0585246	0.300984	0	0.710984	1.09754	0	0.0432787	1.99623	0	4.72475	2.53443	1.52967	0	0.0645902	0.8	0.0562295	0.177213	0.53	0.0680328	0	25.98
BL0920	pD	D6	0.0942623	0	9.04934	0	0.0793443	1.35705	0	0	0.0967213	0.329508	0	0.636557	1.18836	0	0.0280328	1.7982	0	4.14459	2.85623	1.9877	0	0.087377	0.672951	0.0290164	0.188361	0	0.0591803	0	24.6828
BL0920	pD	D6	0.0891803	0	7.61197	0	0.0693443	0.679016	0	0	0.0542623	0.440328	0	0.438852	0.691967	0	0.0293443	0.784098	0	1.79033	1.4977	1.41148	0	0.0701639	0.412623	0.0352459	0.223607	0.638197	0.0719672	0	17.0397
BL0920	pB	D15	0	0	11.0653	0.07	0	0.503529	0	0	0.121176	1.38118	0	4.14059	0.378824	0	0	0.133529	3.03941	0	12.3635	0	0	0	0	0	0.177647	0	0	0	33.3747
BL0920	pB	D15	0.290047	0	16.5841	0	0.0478261	0.833913	0.0697826	0.0721739	0.186739	1.26935	0	5.5987	0.663261	0	0	0.16087	3.06957	0	15.7878	0	0	0	0	0	0.166957	0	0	0	44.8011
BL0920	pB	D15	0.238685	0	17.7328	0	0.106641	0.678685	0.0863804	0.0595761	0.162946	1.87062	0	5.60337	0.543348	0	0	0.189467	3.12348	0	16.6641	0.0454348	0	0	0	0	0.30912	0	0	0	47.4146
BL0920	pDB	D6, D15	0.0228261	0	16.8608	0	0.0478261	1.39725	0	0	0.461902	0.599543	0	1.42477	0.209304	0.05	0.3325	0.102141	0	2.12308	3.48439	7.02391	0	0	0.0621087	0	0.0524783	0.344391	0	0	34.5992
BL0920	pDB	D6, D15	0	0	11.6452	0	0.084	0.7968	0	0	0.3288	0.5936	0	1.01	0.1356	0	0.2288	0.0776	0	1.4768	2.3672	5.2544	0	0	0.0572	0	0.0688	0.4032	0	0	24.528
BL0920	pDB	D6, D15	0.0526923	0	13.7085	0	0.0811538	0.888462	0	0	0.300769	0.477308	0	1.06846	0.155769	0	0.185	0.0884615	0	1.76615	3.04731	6.32038	0	0	0.0607692	0	0.0784615	0.424615	0	0	28.7042
BL0920	pV	Vipp1	0.143607	0	12.1362	0	0.118525	2.58115	0	0	0.161311	0.38082	0	2.43	1.30246	0	0	10.4403	0	0.52459	5.89918	0.23541	0	0.107377	0.117541	0.0203279	0.167049	0.0788525	0.0262295	0	36.871
BL0920	pV	Vipp1	0.0710577	0	17.3376	0	0.0219231	1.10449	0	0	0.433301	0.577564	0	2.81506	0.174231	0	0	9.74598	0	3.28197	0.143285	0.0527404	0	0.0336859	0.0862821	0	0.0158333	0	0	0	35.895
BL0920	pV	Vipp1	0.047836	0	16.4214	0	0	1.03641	0	0	0.583004	0.519832	0	2.25027	0.1967	0	0	9.75482	0	3.6719	0.177678	0.06667	0	0.0422628	0.117154	0	0	0	0	0	34.8859
BL0920	pV	Vipp1	0.0495317	0	9.60356	0	0	0.590371	0	0	0.426895	0.492545	0	1.18027	0.127146	0	0	4.68182	0	2.59824	0.212056	0.0504112	0	0.0189286	0.124176	0	0.220545	0	0	0	20.3765
BL0920	pDV	D6, Vipp1	0.201359	0	13.7567	0.121132	0.421458	2.31722	0	0.142446	0.134991	0.760344	0	1.21352	1.3404	1.85951	0	4.306	0	11.0088	1.16409	1.13756	0	0	0.498768	0.103243	0	0.0753804	0	0	40.5629
BL0920	pDV	D6, Vipp1	0.184537	0	15.7186	0.113684	0.336475	2.20351	0	0.116197	0.152864	0.752831	0	1.7595	1.28126	2.23056	0	5.60714	0	11.4061	1.18723	1.01253	0	0.0923082	0.799914	0.115959	0	0.106971	0.0416799	0	45.2199
BL0920	pBV	D15, Vipp1	0.139655	0.0331034	14.2428	0.0955172	0	0.675517	0.0610345	0	0.187931	1.40207	0.109655	4.75931	0.464828	0	0	0.205172	2.17241	0	15.1224	0	0	0	0	0	0.241379	0	0	0	39.9128
BL0920	pBV	D15, Vipp1	0.337902	0	16.8263	0	0.0972203	1.5193	0	0.0866084	0.202273	0.873776	0	4.44278	0.791661	0	0	0.253217	2.06119	0	16.2457	0	0	0	0	0	0.14535	0	0	0	43.8833
BL0920	pBV	D15, Vipp1	0.35331	0	17.6833	0	0.113287	1.32917	0.03	0.0670139	0.205556	1.05227	0	4.83674	0.805046	0	0	0.42162	1.68079	0	16.4848	0	0	0	0	0	0.222431	0	0	0	45.2853
BL0920	pDBV	D6, D15, Vipp1	0.210833	0.04625	17.4471	0.0808333	0.11125	1.17208	0.2275	0	0.075	0.85625	0	2.28833	0.75	1.35	0	0.243333	2.875	0	4.11208	10.8258	0	0	0	0.06	0.09375	3.00375	0.200417	0	46.0296
BL0920	pDBV	D6, D15, Vipp1	0.218846	0	16.8758	0.0684615	0.368846	1.80385	0.337308	0.32	0	0.775577	0	1.56346	0.51	1.41538	0	0.144615	2.58077	0.103846	3.40981	11.2135	0	0	0	0	0	1.09923	0.233269	0	43.0425
BL0920	pDBV	D6, D15, Vipp1	0.325563	0	17.1059	0.0271429	0.237679	1.91199	0.241868	0.236909	0	0.806154	0	2.02313	0.711635	1.48709	0	0.12272	2.90124	0.0979533	3.83584	10.4185	0	0	0	0	0	1.31864	0.137074	0	43.947
Summaries
	n=	WT or plasmid
7002	3	WT - mean	0.0678197	0	7.76294	0	0	0.746389	0	0	0.221161	0.584927	0	2.31927	0.484141	0	0	9.14921	0	0	1.70168	0	0	0.106764	0	0	0.0737251	0	0	0	23.218
		WT - std dev	0.010623	0	1.12034	0	0	0.100476	0	0	0.104087	0.0223621	0	0.198054	0.0678691	0	0	1.25479	0	0	0.466631	0	0	0.0130996	0	0	0.0204153	0	0	0	3.24408
7002	3	pDBV - mean	0.0569555	0	7.78182	0	0.0645104	0.676898	0.0826373	0	0.145238	0.710908	0	1.46418	0.163721	1.07981	0.568586	0.221193	0.276619	0.33254	4.58045	3.73815	0	0	0.00583333	0	0.107298	0.438383	0.0315445	0	22.5273
		pDBV - std dev	0.010289	0	0.117711	0	0.0122392	0.109045	0.0180678	0	0.0183816	0.127534	0	0.304229	0.0459387	0.376826	0.0715118	0.0652192	0.0698809	0.450026	0.651645	0.46314	0	0	0.0101036	0	0.00511187	0.0369493	0.0244561	0	0.417459
7120	2	WT - mean	0.0231818	0	8.23574	0	0.0358523	4.16614	0	0.144375	0.0448864	0.389545	1.20187	1.81102	0.609148	0	0.0218182	4.02807	0.0545455	2.76301	2.70847	0	0.0179545	0.0179545	0	0.0389773	0.0389773	0	0	0	26.3284
		WT - std dev	0.032784	0	2.98343	0	0.0507028	0	0	0.204177	0.0634789	0	1.69971	0.838243	0.861465		0	0	0.0771389	3.75321	3.83035	0	0.0253916	0.0253916	0	0.0551222	0.0551222	0	0	0
7120	1	pDBV - mean	0.0782609		12.2457	0.138696	0.0586957	3.91217	0.114783	0	0.0717391	1.42739	0	4.99174	0.722174	0.317391	0	0.146957	3.98261	0.147826	3.30696	3.39261	0.492174	0	0	0.496957	0	0.435217	0	0.24913	36.5257
BL0902	5	WT - mean	0.049158	0	4.051	0	0.0194131	0.554173	0	0.00895132	0.0983024	0.23007	0	1.96483	0.477454	0	0	2.47064	0	0.0228887	3.06435	0	0.00445331	0.0598353	0	0	0.163751	0	0	0	13.2393
		WT - std dev	0.0293846	0	2.68869	0	0.0116587	0.386059	0	0.0080253	0.0359062	0.167673	0	1.27316	0.202827	0	0	1.21598	0	0.0114871	1.55484	0	0.00351475	0.0280641	0	0	0.0742798	0	0	0
BL0902	8	pD - mean	0.118368	0	11.1505	0.0492988	0.187772	1.54507	0	0.0521739	0.090943	0.511474	0	0.950039	1.09337	0.521569	0.0358402	2.78209	0	6.30914	1.87303	1.46922	0	0.0622471	0.648376	0.0564357	0.126961	0.320373	0.0720697	0	30.0263
		pD - std dev	0.0575508	0	2.4719	0.0473424	0.120174	0.486624	0	0.0723772	0.0272678	0.198228	0	0.417704	0.222177	0.780248	0.0396485	1.56043	0	3.0547	0.849337	0.560885	0	0.0300892	0.216446	0.0528747	0.0905978	0.273596	0.0783523	0
BL0902	3	pB - mean	0.176244	0	15.1274	0.0233333	0.0514891	0.672042	0.0520543	0.0439167	0.156954	1.50705	0	5.11422	0.528477	0	0	0.161289	3.07749	0	14.9385	0.0151449	0	0	0	0	0.217908	0	0	0	41.8635
		pB - std dev	0.154777	0	3.56445	0.0404145	0.0534149	0.165292	0.0458379	0.038551	0.0331895	0.319788	0	0.843191	0.142801	0	0	0.0279713	0.0425892	0	2.27262	0.0262318	0	0	0	0	0.0791724	0	0	0
BL0902	3	pDB - mean	0.0251728	0	14.0715	0	0.0709933	1.0275	0	0	0.363824	0.556817	0	1.16774	0.166891	0.0166667	0.248767	0.0894009	0	1.78868	2.9663	6.19957	0	0	0.060026	0	0.0665799	0.390736	0	0	29.2771
		pDB - std dev	0.0264244	0	2.62668	0	0.0201138	0.323473	0	0	0.0860869	0.0689212	0	0.224503	0.0380901	0.0288675	0.07575	0.0122976	0	0.323726	0.562984	0.890922	0	0	0.00253735	0	0.0131331	0.0415391	0	0
BL0902	4	pV - mean	0.078008	0	13.8747	0	0.0351119	1.3281	0	0	0.401128	0.49269	0	2.1689	0.450134	0	0	8.65574	0	2.51917	1.60805	0.101308	0	0.0505636	0.111288	0.00508197	0.100857	0.0197131	0.00655738	0	32.0071
		pV - std dev	0.0449916	0	3.63969	0	0.0565606	0.865921	0	0	0.175395	0.0825738	0	0.699931	0.568955	0	0	2.66917	0	1.40181	2.86089	0.0896891	0	0.0390824	0.0169795	0.0101639	0.109708	0.0394262	0.0131148	0
BL0902	2	pDV - mean	0.192948	0	14.7377	0.117408	0.378967	2.26037	0	0.129321	0.143927	0.756587	0	1.48651	1.31083	2.04503	0	4.95657	0	11.2075	1.17566	1.07505	0	0.0461541	0.649341	0.109601	0	0.0911757	0.0208399	0	42.8914
		pDV - std dev	0.0118947	0	1.38727	0.0052668	0.0600924	0.0804032	0	0.0185605	0.012638	0.00531286	0	0.386062	0.041815	0.262368	0	0.920049	0	0.280934	0.0163587	0.0884098	0	0.0652718	0.212942	0.00899174	0	0.0223378	0.0294721	0
BL0902	3	pBV - mean	0.276956	0.0110345	16.2508	0.0318391	0.0701691	1.17466	0.0303448	0.0512074	0.198586	1.10937	0.0365517	4.67961	0.687178	0	0	0.293337	1.97146	0	15.951	0	0	0	0	0	0.203053	0	0	0	43.0271
		pBV - std dev	0.119155	0.0191123	1.791	0.0551469	0.0612969	0.442602	0.0305187	0.0454163	0.0093727	0.268736	0.0633094	0.208722	0.192678	0	0	0.113665	0.257803	0	0.727455	0	0	0	0	0	0.0508629	0	0	0
BL0902	3	pDBV - mean	0.251748	0.0154167	17.1429	0.0588126	0.239258	1.62931	0.268892	0.185636	0.025	0.81266	0	1.95831	0.657212	1.41749	0	0.170223	2.78567	0.0672665	3.78591	10.8193	0	0	0	0.02	0.03125	1.80721	0.190253	0	44.3397
		pDBV - std dev	0.0640516	0.0267024	0.287451	0.0281157	0.128805	0.399642	0.0596837	0.166047	0.0433013	0.0407282	0	0.366758	0.128924	0.0685682	0	0.0642551	0.177932	0.0583289	0.35379	0.397513	0	0	0	0.034641	0.0541266	1.04203	0.0488962	0

### Sheet: mol %
Fatty acid profile for cyanobacteria with and without plasmid constructs
amount = mg FA/g dry wt
organism	WT or proteins expressed	C14:0 [myristolate]	C15:1	C16:0 [palmitic]	unkn6	unkn7	C16:1 [palmitoleic]	unkn21 cyb	unkn8	C17:1	C18:0 [stearic]	C18:1w9t [elaidic]	C18:1w9c [oleic]	C18:1w11c	rt 15.47 (btwn vaccinic-LA)	C18:2w6t [linoelaidic]	C18:2w6c [LA]	rt 16.05 (after LA)	C18:3w6 [GLA]	C18:3w3 [ALA]	C18:4w3 [SDA]	C20:1w9	C20:2w6	C20:3w6 [DGLA]	C20:4w6 [arachidonic]	C20:3w3	C20:4w3 [ETA]	C20:5w3 [EPA]	C22:5w3 [DPA]	sum
	Mol % (mean values):
7002	WT	0.346581		35.3389			3.42447			0.961769	2.40227	0	9.59266	2.00244		0	38.1119		0	7.13435	0	0	0.403937	0	0	0.280756	0	0		100
	pDBV	0.319804		38.9232			3.41233			0.693972	3.208	0	6.65398	0.744032		2.60239	1.01239		1.53186	21.1001	17.3446	0	0	0.0244079	0	0.448959	1.84634	0.133734		100
7120	WT	0.104153		32.9614			16.8049			0.171614	1.40655	4.37042	6.58548	2.21506		0.0799044	14.7519		10.1844	9.98331	0	0.0593381	0.0597227	0	0.131354	0.130497	0	0		100
	pDBV	0.288248		40.1774			12.9366			0.224849	4.2251	0	14.8803	2.15279		0	0.441203		0.446683	9.99256	10.3256	1.33344	0	0	1.37293	0	1.20237	0	0.634122	100.634
BL0902	WT	0.442195		32.4609			4.47553			0.752485	1.66323	0	14.3049	3.47609		0	18.1158		0.168915	22.6144	0	0.0294671	0.398491	0	0	1.09767	0	0		100
	pD	0.477962		40.1078			5.60126			0.312493	1.65979	0	3.10483	3.57324		0.117966	9.15707		20.9004	6.20483	4.90233	0	0.186088	1.95097	0.170931	0.382028	0.970336	0.219726		100
	pB	0.5385		41.1732			1.84352			0.408092	3.70059	0	12.6471	1.30689		0	0.401702		0	37.446	0.0382382	0	0	0	0	0.496147	0	0		100
	pDB	0.100664		50.1257			3.68897			1.23807	1.78948	0	3.77945	0.54015		0.810891	0.291415		5.86815	9.7316	20.4862	0	0	0.178874	0	0.198404	1.17202	0		100
	pV	0.286465		45.3872			4.37868			1.25351	1.45405	0	6.44631	1.33787		0	25.9098		7.58957	4.84461	0.307421	0	0.137471	0.304542	0.0139982	0.275996	0.0542996	0.0181816		100
	pDV	0.565544		38.4798			5.94818			0.358991	1.7822	0	3.52641	3.10965		0	11.8423		26.9501	2.82706	2.60383	0	0.100156	1.41829	0.240962	0	0.200454	0.0461204		100
	pBV	0.797728		41.6962			3.03764			0.486752	2.56799	0.0852101	10.9092	1.60196		0	0.688713		0	37.6928	0	0	0	0	0	0.435833	0	0		100
	pDBV	0.750267		45.5107			4.35946			0.0634021	1.9464	0	4.72357	1.58524		0	0.41352		0.164466	9.25651	26.6444	0	0	0	0.0447084	0.069401	4.03987	0.428108		100
